# Characterization of the IGH locus and tissue specific immunoglobulin repertoires in turbot (*Scophthalmus maximus*)

**DOI:** 10.64898/2026.06.30.735498

**Authors:** Rocío Toucedo, Yixin Zhu, Sarai Moledo, Francisco Gambón, Pierre Boudinot, Ysabel Santos, Susana Magadán

**Affiliations:** Immunology Laboratory, CINBIO, University of Vigo, Campus Lagoas Marcosende, Vigo, Spain; Department of Computational Biology, Cornell University, Ithaca, NY, USA; Department of Quantitative and Computational Biology, University of Southern California, Los Angeles, CA, USA; Virologie et Immunologie Moleculaires, INRAE, Universite Paris, Saclay, Jouy-en-Josas, France; Department of Microbiology and Parasitology, IAQBUS, Universidade de Santiago de Compostela, 15782 Santiago de Compostela, Spain

**Keywords:** Turbot, IGH locus, immunoglobulin repertoire, 5′-RACE sequencing, B-cell clonotype diversity, skin immunity

## Abstract

Turbot (*Scophthalmus maximus*) is an important aquaculture species, but the genomic organization and expressed diversity of its antibody repertoire remain incompletely characterized. In this study, we annotated the immunoglobulin heavy chain (IGH) locus using the haplotype resolved fScoMax1.1 genome assembly, and we used this as a reference to profile the expressed turbot IgM, IgD and IgT repertoires in skin and spleen. The primary IGH locus was located on chromosome 19, spanned approximately 72 kb, and contained 25 IGHV genes, including 24 functional genes and one pseudogene, together with three IGHD, seven IGHJ and three IGHC genes corresponding to IgT, IgM and IgD. Comparison with the alternate fScoMax1.1 haplotype and a second turbot genome assembly showed conserved IGHD, IGHJ and IGHC content, whereas IGHV gene number differed among assemblies. High throughput 5RACE repertoire sequencing revealed isotype and tissue associated differences in expressed IGH diversity. IgM represented the dominant productive repertoire in both skin and spleen and showed the highest clonotypic diversity, particularly in spleen. IgD displayed an intermediate profile, whereas IgT was more enriched in skin and exhibited the strongest clonal restriction. IGHV subgroup usage was dominated by IGHV3 in IgM and IgD, whereas IgT showed a distinct profile characterized by preferential use of IGHV4, especially in skin. Gene level analysis further showed broad IGHV-IGHJ pairing in IgM and IgD, with preferential use IGHJ3 segment, while IgT sequences paired exclusively with IGHJT. Clonotype sharing between skin and spleen was isotype dependent, being strongest for IgT, intermediate for IgM, and negligible for IgD, suggesting that clonal expansion did not necessarily predict inter tissue trafficking. Together, these results provide a curated genomic and expressed repertoire framework for turbot IGH genes and reveal isotype specific organization of antibody diversity, with IgT displaying a particular repertoire pattern.
