## Supplementary File 5 for "Characterization of the IGH locus and tissue specific immunoglobulin repertoires in turbot (*Scophthalmus maximus*)": SupplFile5.xlsx

### Sheet: MiSeq_IgBlast
								IgBLAST Results
Sample	Specimen	Tissue	MiSeq_Reads	Cutadapt	Isotype	Presto_Total sequences	Presto_unique consensus sequences	Productive	Productive_%	Stop_codon	Stop_codon_%	V_frameshift	V_frameshift_%	VJ_in_frame	VJ_in_frame_%	Complete_VDJ	Complete_VDJ_%	Productive_complVDJ	Productive_complVDJ_%
Gal421-C3Sk_IgM	C3	Skin	257350	231544	IgM	87092	15862	14188	89.45	1395	8.79	384	2.42	15309	96.51	14653	92.38	13322	83.99
Gal422-C3Sk_IgD	C3	Skin			IgD	11366	1067	870	81.54	178	16.68	36	3.37	957	89.69	1022	95.78	844	79.1
Gal423-C3Sk_IgT	C3	Skin			IgT	50055	6073	5081	83.67	717	11.81	147	2.42	5556	91.49	4786	78.81	4277	70.43
Gal370-C5SkIgM	C5	Skin	295828	265532	IgM	110183	21027	18703	88.95	1823	8.67	536	2.55	20222	96.17	19578	93.11	17811	84.71
Gal371-C5SkIgD	C5	Skin			IgD	12756	1109	912	82.24	182	16.41	41	3.7	987	89	1065	96.03	896	80.79
Gal372-C5SkIgT	C5	Skin			IgT	40408	3634	2870	78.98	555	15.27	166	4.57	3251	89.46	2699	74.27	2370	65.22
Gal52-C7Sk_IgM	C7	Skin	320584	308578	IgM	129187	23067	20870	90.48	1971	8.54	560	2.43	22537	97.7	22176	96.14	20289	87.96
Gal51-C7Sk_IgD	C7	Skin			IgD	28835	2261	1723	76.21	370	16.36	60	2.65	1901	84.08	2128	94.12	1668	73.77
Gal50-C7Sk_IgT	C7	Skin			IgT	39543	3702	2147	58	821	22.18	69	1.86	2409	65.07	1735	46.87	1587	42.87
Gal38-C8Sk_IgM	C8	Skin	538873	512295	IgM	169954	18198	15999	87.92	1877	10.31	596	3.28	17648	96.98	16814	92.39	15045	82.67
Gal39-C8Sk_IgD	C8	Skin			IgD	74191	1885	1473	78.14	377	20	48	2.55	1629	86.42	1741	92.36	1393	73.9
Gal37-C8Sk_IgT	C8	Skin			IgT	129151	4608	3920	85.07	550	11.94	143	3.1	4308	93.49	3324	72.14	2905	63.04
Gal398-C3SpIgM	C3	Spleen	503670	473700	IgM	119335	108822	95481	87.74	10671	9.81	3198	2.94	103057	94.7	103922	95.5	92429	84.94
Gal399-C3Sp_IgD	C3	Spleen			IgD	125293	31258	25025	80.06	4764	15.24	852	2.73	27059	86.57	29408	94.08	24034	76.89
Gal400-C3SpIgT	C3	Spleen			IgT	85876	17118	14265	83.33	2466	14.41	528	3.08	15476	90.41	15404	89.99	13356	78.02
Gal349-C5Sp_IgM	C5	Spleen	285705	262939	IgM	61180	57682	51202	88.77	5276	9.15	1779	3.08	55287	95.85	54401	94.31	49018	84.98
Gal350-C5Sp_IgD	C5	Spleen			IgD	45274	13528	10842	80.14	2098	15.51	563	4.16	11754	86.89	12544	92.73	10273	75.94
Gal351-C5Sp_IgT	C5	Spleen			IgT	41052	7818	5987	76.58	1344	17.19	229	2.93	6587	84.25	6112	78.18	5184	66.31
Gal53-C7Sp_IgM	C7	Spleen	426416	402728	IgM	96187	86658	75470	87.09	8970	10.35	2840	3.28	81576	94.14	82047	94.68	72657	83.84
Gal54-C7Sp_IgD	C7	Spleen			IgD	132002	31884	25424	79.74	4802	15.06	1225	3.84	27383	85.88	29790	93.43	24299	76.21
Gal55-C7Sp_IgT	C7	Spleen			IgT	61322	8323	6539	78.57	1447	17.39	347	4.17	7245	87.05	7058	84.8	6011	72.22
Gal41-C8Sp_IgM	C8	Spleen	425584	404770	IgM	98121	53984	45239	83.8	6614	12.25	2497	4.63	49522	91.73	49775	92.2	42694	79.09
Gal42-C8Sp_IgD	C8	Spleen			IgD	95560	11422	9005	78.84	1926	16.86	338	2.96	9993	87.49	10157	88.92	8206	71.84
Gal40-C8Sp_IgT	C8	Spleen			IgT	73353	5770	4202	72.82	1109	19.22	180	3.12	4795	83.1	4351	75.41	3623	62.79
					--- IgM TOTAL ---		385300	337152	87.5	38597	10.02	12390	3.22	365158	94.77	363366	94.31	323265	83.9
	90802.3				--- IgD TOTAL ---		94414	75274	79.73	14697	15.57	3163	3.35	81663	86.49	87855	93.05	71613	75.85
					--- IgT TOTAL ---		57046	45011	78.9	9009	15.79	1809	3.17	49627	86.99	45469	79.71	39313	68.91
					TOTAL		536760	457437	85.22	62303	11.61	17362	3.23	496448	92.49	496690	92.53	434191	80.89
